# ibSLS: A Biobank for Democratizing Access to Multi-Omics Data and Biospecimens from Spaceflight Research

**DOI:** 10.1101/2025.09.08.675003

**Authors:** Akihito Otsuki, Yuichi Aoki, Risa Okada, Daisuke Kamimura, Dai Shiba, Eiji Hishinuma, Seizo Koshiba, Fumiki Katsuoka, Kengo Kinoshita, Takafumi Suzuki, Akira Uruno, Masayuki Yamamoto

## Abstract

During spaceflight, astronauts are exposed to extreme conditions such as microgravity, cosmic radiation, and confinement, which can cause a wide range of health problems. To elucidate the molecular mechanisms underlying these issues and to develop intervention strategies for maintaining physiological homeostasis during space missions, space life science research using mouse models is actively conducted on the International Space Station (ISS). However, because of the high cost and technical complexity of spaceflight experiments, it is critical to maximize the scientific value of each mission by ensuring broad accessibility to both data and biospecimens. To this end, we developed the integrated biobank for Space Life Sciences (ibSLS; https://ibsls.megabank.tohoku.ac.jp), a data-visualization and sample-sharing platform that provides access to transcriptomic and metabolomic datasets generated from JAXA’s Mouse Habitat Unit (MHU) missions. The platform features a user-friendly interface, tools for cross-mission analysis, and integration with human multi-omics databases, enabling cross-species comparisons. In addition, ibSLS facilitates biospecimen requests to support downstream research. By promoting open access to spaceflight-derived data and biological resources, ibSLS encourages the participation of researchers from diverse fields in space life science. We believe that ibSLS will make a valuable contribution to both biomedical research on spaceflight-related health issues and the study of diseases on Earth.
