## Supplementary Table S1 for "ibSLS: A Biobank for Democratizing Access to Multi-Omics Data and Biospecimens from Spaceflight Research"

### Sheet: Sheet1
Supplementary Table S1. RNA-Seq dataset used for the current ibSLS construction
Mission	Tissue	Library preparation	Sequencing protocol (*)	Accession number
MHU-1	Lymph node	rRNA depletion	36bp, PE	DRA008122
MHU-1	Soleus muscles	rRNA depletion	36bp, PE	DRA010983
MHU-1	Spine	rRNA depletion	36bp, PE	DRA013846
MHU-1	Spleen	rRNA depletion	36bp, PE	DRA008121
MHU-1	Thymus	rRNA depletion	36bp, PE	DRA008961
MHU-2	Liver	Poly(A) selection	150bp, PE	GSE240751
MHU-3	Bone Marrow	rRNA depletion	151bp, PE	GSE240654
MHU-3	Brown adipose tissue	Poly(A) selection	76bp, SE	GSE152382
MHU-3	Cerebrum	Poly(A) selection	76bp, SE	GSE152382
MHU-3	Inguinal white adipose tissue	Poly(A) selection	76bp, SE	GSE152382
MHU-3	Kidney	Poly(A) selection	76bp, SE	GSE152382
MHU-3	Liver	Poly(A) selection	76bp, SE	GSE152382
MHU-3	Mandibular Bone	Poly(A) selection	76bp, SE	GSE152382
MHU-3	Soleus muscle	rRNA depletion	36bp, PE	DRA011091
MHU-3	Spleen	Poly(A) selection	76bp, SE	GSE152382
MHU-3	Temporal Bone	Poly(A) selection	76bp, SE	GSE152382
MHU-3	Thymus	rRNA depletion	76bp, SE	GSE152382
MHU-4	Soleus muscle	rRNA depletion	36bp, PE	DRA014378
MHU-5	Soleus muscle	rRNA depletion	36bp, PE	DRA014378
				(*) SE, single ended; PE, paired ended
