## Supplementary Table S2 for "ibSLS: A Biobank for Democratizing Access to Multi-Omics Data and Biospecimens from Spaceflight Research"

### Sheet: Sheet1
Supplementary Table S2. 624 metabolites analysed by Biocrates MxP Quant 500 Kit
Metablite No.	Metabolite Name	Metabolite Class
1	Trigonelline	Alkaloids
2	TMAO	Amine Oxides
3	Ala	Aminoacids
4	Arg	Aminoacids
5	Asn	Aminoacids
6	Asp	Aminoacids
7	Cys	Aminoacids
8	Gln	Aminoacids
9	Glu	Aminoacids
10	Gly	Aminoacids
11	His	Aminoacids
12	Ile	Aminoacids
13	Leu	Aminoacids
14	Lys	Aminoacids
15	Met	Aminoacids
16	Phe	Aminoacids
17	Pro	Aminoacids
18	Ser	Aminoacids
19	Thr	Aminoacids
20	Trp	Aminoacids
21	Tyr	Aminoacids
22	Val	Aminoacids
23	1-Met-His	Aminoacids Related
24	3-Met-His	Aminoacids Related
25	5-AVA	Aminoacids Related
26	AABA	Aminoacids Related
27	Ac-Orn	Aminoacids Related
28	ADMA	Aminoacids Related
29	alpha-AAA	Aminoacids Related
30	Anserine	Aminoacids Related
31	BABA	Aminoacids Related
32	Betaine	Aminoacids Related
33	c4-OH-Pro	Aminoacids Related
34	Carnosine	Aminoacids Related
35	Cit	Aminoacids Related
36	Creatinine	Aminoacids Related
37	Cystine	Aminoacids Related
38	DOPA	Aminoacids Related
39	HArg	Aminoacids Related
40	HCys	Aminoacids Related
41	Kynurenine	Aminoacids Related
42	Met-SO	Aminoacids Related
43	Nitro-Tyr	Aminoacids Related
44	Orn	Aminoacids Related
45	PAG	Aminoacids Related
46	PheAlaBetaine	Aminoacids Related
47	ProBetaine	Aminoacids Related
48	Sarcosine	Aminoacids Related
49	SDMA	Aminoacids Related
50	t4-OH-Pro	Aminoacids Related
51	Taurine	Aminoacids Related
52	TrpBetaine	Aminoacids Related
53	CA	Bile Acids
54	CDCA	Bile Acids
55	DCA	Bile Acids
56	GCA	Bile Acids
57	GCDCA	Bile Acids
58	GDCA	Bile Acids
59	GLCA	Bile Acids
60	GLCAS	Bile Acids
61	GUDCA	Bile Acids
62	TCA	Bile Acids
63	TCDCA	Bile Acids
64	TDCA	Bile Acids
65	TLCA	Bile Acids
66	TMCA	Bile Acids
67	beta-Ala	Biogenic Amines
68	Dopamine	Biogenic Amines
69	GABA	Biogenic Amines
70	Histamine	Biogenic Amines
71	PEA	Biogenic Amines
72	Putrescine	Biogenic Amines
73	Serotonin	Biogenic Amines
74	Spermidine	Biogenic Amines
75	Spermine	Biogenic Amines
76	AconAcid	Carboxylic Acids
77	DiCA(12:0)	Carboxylic Acids
78	DiCA(14:0)	Carboxylic Acids
79	HipAcid	Carboxylic Acids
80	Lac	Carboxylic Acids
81	OH-GlutAcid	Carboxylic Acids
82	Suc	Carboxylic Acids
83	p-Cresol-SO4	Cresols
84	AA	Fatty Acids
85	DHA	Fatty Acids
86	EPA	Fatty Acids
87	FA(12:0)	Fatty Acids
88	FA(14:0)	Fatty Acids
89	FA(16:0)	Fatty Acids
90	FA(18:0)	Fatty Acids
91	FA(18:1)	Fatty Acids
92	FA(18:2)	Fatty Acids
93	FA(20:1)	Fatty Acids
94	FA(20:2)	Fatty Acids
95	FA(20:3)	Fatty Acids
96	AbsAcid	Hormones
97	Cortisol	Hormones
98	Cortisone	Hormones
99	DHEAS	Hormones
100	3-IAA	Indoles Derivatives
101	3-IPA	Indoles Derivatives
102	Ind-SO4	Indoles Derivatives
103	Indole	Indoles Derivatives
104	Hypoxanthine	Nucleobases Related
105	Xanthine	Nucleobases Related
106	Choline	Vitamins & Cofactors
107	C0	Acylcarnitines
108	C2	Acylcarnitines
109	C3	Acylcarnitines
110	C3-DC (C4-OH)	Acylcarnitines
111	C3-OH	Acylcarnitines
112	C3:1	Acylcarnitines
113	C4	Acylcarnitines
114	C4:1	Acylcarnitines
115	C5	Acylcarnitines
116	C5-DC (C6-OH)	Acylcarnitines
117	C5-M-DC	Acylcarnitines
118	C5-OH (C3-DC-M)	Acylcarnitines
119	C5:1	Acylcarnitines
120	C5:1-DC	Acylcarnitines
121	C6 (C4:1-DC)	Acylcarnitines
122	C6:1	Acylcarnitines
123	C7-DC	Acylcarnitines
124	C8	Acylcarnitines
125	C9	Acylcarnitines
126	C10	Acylcarnitines
127	C10:1	Acylcarnitines
128	C10:2	Acylcarnitines
129	C12	Acylcarnitines
130	C12-DC	Acylcarnitines
131	C12:1	Acylcarnitines
132	C14	Acylcarnitines
133	C14:1	Acylcarnitines
134	C14:1-OH	Acylcarnitines
135	C14:2	Acylcarnitines
136	C14:2-OH	Acylcarnitines
137	C16	Acylcarnitines
138	C16-OH	Acylcarnitines
139	C16:1	Acylcarnitines
140	C16:1-OH	Acylcarnitines
141	C16:2	Acylcarnitines
142	C16:2-OH	Acylcarnitines
143	C18	Acylcarnitines
144	C18:1	Acylcarnitines
145	C18:1-OH	Acylcarnitines
146	C18:2	Acylcarnitines
147	Cer(d16:1/18:0)	Ceramides
148	Cer(d16:1/20:0)	Ceramides
149	Cer(d16:1/22:0)	Ceramides
150	Cer(d16:1/23:0)	Ceramides
151	Cer(d16:1/24:0)	Ceramides
152	Cer(d18:1/14:0)	Ceramides
153	Cer(d18:1/16:0)	Ceramides
154	Cer(d18:1/18:0(OH))	Ceramides
155	Cer(d18:1/18:0)	Ceramides
156	Cer(d18:1/18:1)	Ceramides
157	Cer(d18:1/20:0(OH))	Ceramides
158	Cer(d18:1/20:0)	Ceramides
159	Cer(d18:1/22:0)	Ceramides
160	Cer(d18:1/23:0)	Ceramides
161	Cer(d18:1/24:0)	Ceramides
162	Cer(d18:1/24:1)	Ceramides
163	Cer(d18:1/25:0)	Ceramides
164	Cer(d18:1/26:0)	Ceramides
165	Cer(d18:1/26:1)	Ceramides
166	Cer(d18:2/14:0)	Ceramides
167	Cer(d18:2/16:0)	Ceramides
168	Cer(d18:2/18:0)	Ceramides
169	Cer(d18:2/18:1)	Ceramides
170	Cer(d18:2/20:0)	Ceramides
171	Cer(d18:2/22:0)	Ceramides
172	Cer(d18:2/23:0)	Ceramides
173	Cer(d18:2/24:0)	Ceramides
174	Cer(d18:2/24:1)	Ceramides
175	CE(14:0)	Cholesterol Esters
176	CE(14:1)	Cholesterol Esters
177	CE(15:0)	Cholesterol Esters
178	CE(15:1)	Cholesterol Esters
179	CE(16:0)	Cholesterol Esters
180	CE(16:1)	Cholesterol Esters
181	CE(17:0)	Cholesterol Esters
182	CE(17:1)	Cholesterol Esters
183	CE(18:0)	Cholesterol Esters
184	CE(18:1)	Cholesterol Esters
185	CE(18:2)	Cholesterol Esters
186	CE(18:3)	Cholesterol Esters
187	CE(20:0)	Cholesterol Esters
188	CE(20:1)	Cholesterol Esters
189	CE(20:3)	Cholesterol Esters
190	CE(20:4)	Cholesterol Esters
191	CE(20:5)	Cholesterol Esters
192	CE(22:0)	Cholesterol Esters
193	CE(22:1)	Cholesterol Esters
194	CE(22:2)	Cholesterol Esters
195	CE(22:5)	Cholesterol Esters
196	CE(22:6)	Cholesterol Esters
197	DG(14:0_14:0)	Diacylglycerols
198	DG(14:0_18:1)	Diacylglycerols
199	DG(14:0_18:2)	Diacylglycerols
200	DG(14:0_20:0)	Diacylglycerols
201	DG(14:1_18:1)	Diacylglycerols
202	DG(14:1_20:2)	Diacylglycerols
203	DG(16:0_16:0)	Diacylglycerols
204	DG(16:0_16:1)	Diacylglycerols
205	DG(16:0_18:1)	Diacylglycerols
206	DG(16:0_18:2)	Diacylglycerols
207	DG(16:0_20:0)	Diacylglycerols
208	DG(16:0_20:3)	Diacylglycerols
209	DG(16:0_20:4)	Diacylglycerols
210	DG(16:1_18:0)	Diacylglycerols
211	DG(16:1_18:1)	Diacylglycerols
212	DG(16:1_18:2)	Diacylglycerols
213	DG(17:0_17:1)	Diacylglycerols
214	DG(17:0_18:1)	Diacylglycerols
215	DG(18:0_20:4)	Diacylglycerols
216	DG(18:1_18:1)	Diacylglycerols
217	DG(18:1_18:2)	Diacylglycerols
218	DG(18:1_18:3)	Diacylglycerols
219	DG(18:1_18:4)	Diacylglycerols
220	DG(18:1_20:1)	Diacylglycerols
221	DG(18:1_20:2)	Diacylglycerols
222	DG(18:1_20:3)	Diacylglycerols
223	DG(18:1_20:4)	Diacylglycerols
224	DG(18:1_22:5)	Diacylglycerols
225	DG(18:1_22:6)	Diacylglycerols
226	DG(18:2_18:2)	Diacylglycerols
227	DG(18:2_18:3)	Diacylglycerols
228	DG(18:2_18:4)	Diacylglycerols
229	DG(18:2_20:0)	Diacylglycerols
230	DG(18:2_20:4)	Diacylglycerols
231	DG(18:3_18:3)	Diacylglycerols
232	DG(18:3_20:2)	Diacylglycerols
233	DG(21:0_22:6)	Diacylglycerols
234	DG(22:1_22:2)	Diacylglycerols
235	DG-O(14:0_18:2)	Diacylglycerols
236	DG-O(16:0_20:4)	Diacylglycerols
237	DG-O(18:2_18:2)	Diacylglycerols
238	Cer(d18:0/16:0)	Dihydroceramides
239	Cer(d18:0/18:0(OH))	Dihydroceramides
240	Cer(d18:0/18:0)	Dihydroceramides
241	Cer(d18:0/20:0)	Dihydroceramides
242	Cer(d18:0/22:0)	Dihydroceramides
243	Cer(d18:0/24:0)	Dihydroceramides
244	Cer(d18:0/24:1)	Dihydroceramides
245	Cer(d18:0/26:1(OH))	Dihydroceramides
246	lysoPC a C14:0	Glycerophospholipids
247	lysoPC a C16:0	Glycerophospholipids
248	lysoPC a C16:1	Glycerophospholipids
249	lysoPC a C17:0	Glycerophospholipids
250	lysoPC a C18:0	Glycerophospholipids
251	lysoPC a C18:1	Glycerophospholipids
252	lysoPC a C18:2	Glycerophospholipids
253	lysoPC a C20:3	Glycerophospholipids
254	lysoPC a C20:4	Glycerophospholipids
255	lysoPC a C24:0	Glycerophospholipids
256	lysoPC a C26:0	Glycerophospholipids
257	lysoPC a C26:1	Glycerophospholipids
258	lysoPC a C28:0	Glycerophospholipids
259	lysoPC a C28:1	Glycerophospholipids
260	PC aa C24:0	Glycerophospholipids
261	PC aa C26:0	Glycerophospholipids
262	PC aa C28:1	Glycerophospholipids
263	PC aa C30:0	Glycerophospholipids
264	PC aa C32:0	Glycerophospholipids
265	PC aa C32:1	Glycerophospholipids
266	PC aa C32:2	Glycerophospholipids
267	PC aa C32:3	Glycerophospholipids
268	PC aa C34:1	Glycerophospholipids
269	PC aa C34:2	Glycerophospholipids
270	PC aa C34:3	Glycerophospholipids
271	PC aa C34:4	Glycerophospholipids
272	PC aa C36:0	Glycerophospholipids
273	PC aa C36:1	Glycerophospholipids
274	PC aa C36:2	Glycerophospholipids
275	PC aa C36:3	Glycerophospholipids
276	PC aa C36:4	Glycerophospholipids
277	PC aa C36:5	Glycerophospholipids
278	PC aa C36:6	Glycerophospholipids
279	PC aa C38:0	Glycerophospholipids
280	PC aa C38:3	Glycerophospholipids
281	PC aa C38:4	Glycerophospholipids
282	PC aa C38:5	Glycerophospholipids
283	PC aa C38:6	Glycerophospholipids
284	PC aa C40:1	Glycerophospholipids
285	PC aa C40:2	Glycerophospholipids
286	PC aa C40:3	Glycerophospholipids
287	PC aa C40:4	Glycerophospholipids
288	PC aa C40:5	Glycerophospholipids
289	PC aa C40:6	Glycerophospholipids
290	PC aa C42:0	Glycerophospholipids
291	PC aa C42:1	Glycerophospholipids
292	PC aa C42:2	Glycerophospholipids
293	PC aa C42:4	Glycerophospholipids
294	PC aa C42:5	Glycerophospholipids
295	PC aa C42:6	Glycerophospholipids
296	PC ae C30:0	Glycerophospholipids
297	PC ae C30:1	Glycerophospholipids
298	PC ae C30:2	Glycerophospholipids
299	PC ae C32:1	Glycerophospholipids
300	PC ae C32:2	Glycerophospholipids
301	PC ae C34:0	Glycerophospholipids
302	PC ae C34:1	Glycerophospholipids
303	PC ae C34:2	Glycerophospholipids
304	PC ae C34:3	Glycerophospholipids
305	PC ae C36:0	Glycerophospholipids
306	PC ae C36:1	Glycerophospholipids
307	PC ae C36:2	Glycerophospholipids
308	PC ae C36:3	Glycerophospholipids
309	PC ae C36:4	Glycerophospholipids
310	PC ae C36:5	Glycerophospholipids
311	PC ae C38:0	Glycerophospholipids
312	PC ae C38:1	Glycerophospholipids
313	PC ae C38:2	Glycerophospholipids
314	PC ae C38:3	Glycerophospholipids
315	PC ae C38:4	Glycerophospholipids
316	PC ae C38:5	Glycerophospholipids
317	PC ae C38:6	Glycerophospholipids
318	PC ae C40:1	Glycerophospholipids
319	PC ae C40:2	Glycerophospholipids
320	PC ae C40:3	Glycerophospholipids
321	PC ae C40:4	Glycerophospholipids
322	PC ae C40:5	Glycerophospholipids
323	PC ae C40:6	Glycerophospholipids
324	PC ae C42:0	Glycerophospholipids
325	PC ae C42:1	Glycerophospholipids
326	PC ae C42:2	Glycerophospholipids
327	PC ae C42:3	Glycerophospholipids
328	PC ae C42:4	Glycerophospholipids
329	PC ae C42:5	Glycerophospholipids
330	PC ae C44:3	Glycerophospholipids
331	PC ae C44:4	Glycerophospholipids
332	PC ae C44:5	Glycerophospholipids
333	PC ae C44:6	Glycerophospholipids
334	Hex2Cer(d18:1/14:0)	Glycosylceramides
335	Hex2Cer(d18:1/16:0)	Glycosylceramides
336	Hex2Cer(d18:1/18:0)	Glycosylceramides
337	Hex2Cer(d18:1/20:0)	Glycosylceramides
338	Hex2Cer(d18:1/22:0)	Glycosylceramides
339	Hex2Cer(d18:1/24:0)	Glycosylceramides
340	Hex2Cer(d18:1/24:1)	Glycosylceramides
341	Hex2Cer(d18:1/26:0)	Glycosylceramides
342	Hex2Cer(d18:1/26:1)	Glycosylceramides
343	Hex3Cer(d18:1/16:0)	Glycosylceramides
344	Hex3Cer(d18:1/18:0)	Glycosylceramides
345	Hex3Cer(d18:1/24:1)	Glycosylceramides
346	Hex3Cer(d18:1/26:1)	Glycosylceramides
347	Hex3Cer(d18:1_20:0)	Glycosylceramides
348	Hex3Cer(d18:1_22:0)	Glycosylceramides
349	HexCer(d16:1/22:0)	Glycosylceramides
350	HexCer(d16:1/24:0)	Glycosylceramides
351	HexCer(d18:1/14:0)	Glycosylceramides
352	HexCer(d18:1/16:0)	Glycosylceramides
353	HexCer(d18:1/18:0)	Glycosylceramides
354	HexCer(d18:1/18:1)	Glycosylceramides
355	HexCer(d18:1/20:0)	Glycosylceramides
356	HexCer(d18:1/22:0)	Glycosylceramides
357	HexCer(d18:1/23:0)	Glycosylceramides
358	HexCer(d18:1/24:0)	Glycosylceramides
359	HexCer(d18:1/24:1)	Glycosylceramides
360	HexCer(d18:1/26:0)	Glycosylceramides
361	HexCer(d18:1/26:1)	Glycosylceramides
362	HexCer(d18:2/16:0)	Glycosylceramides
363	HexCer(d18:2/18:0)	Glycosylceramides
364	HexCer(d18:2/20:0)	Glycosylceramides
365	HexCer(d18:2/22:0)	Glycosylceramides
366	HexCer(d18:2/23:0)	Glycosylceramides
367	HexCer(d18:2/24:0)	Glycosylceramides
368	SM (OH) C14:1	Sphingolipids
369	SM (OH) C16:1	Sphingolipids
370	SM (OH) C22:1	Sphingolipids
371	SM (OH) C22:2	Sphingolipids
372	SM (OH) C24:1	Sphingolipids
373	SM C16:0	Sphingolipids
374	SM C16:1	Sphingolipids
375	SM C18:0	Sphingolipids
376	SM C18:1	Sphingolipids
377	SM C20:2	Sphingolipids
378	SM C24:0	Sphingolipids
379	SM C24:1	Sphingolipids
380	SM C26:0	Sphingolipids
381	SM C26:1	Sphingolipids
382	H1	Sugars
383	TG(14:0_32:2)	Triacylglycerols
384	TG(14:0_34:0)	Triacylglycerols
385	TG(14:0_34:1)	Triacylglycerols
386	TG(14:0_34:2)	Triacylglycerols
387	TG(14:0_34:3)	Triacylglycerols
388	TG(14:0_35:1)	Triacylglycerols
389	TG(14:0_35:2)	Triacylglycerols
390	TG(14:0_36:1)	Triacylglycerols
391	TG(14:0_36:2)	Triacylglycerols
392	TG(14:0_36:3)	Triacylglycerols
393	TG(14:0_36:4)	Triacylglycerols
394	TG(14:0_38:4)	Triacylglycerols
395	TG(14:0_38:5)	Triacylglycerols
396	TG(14:0_40:5)	Triacylglycerols
397	TG(16:0_28:1)	Triacylglycerols
398	TG(16:0_28:2)	Triacylglycerols
399	TG(16:0_30:2)	Triacylglycerols
400	TG(16:0_32:0)	Triacylglycerols
401	TG(16:0_32:1)	Triacylglycerols
402	TG(16:0_32:2)	Triacylglycerols
403	TG(16:0_32:3)	Triacylglycerols
404	TG(16:0_33:1)	Triacylglycerols
405	TG(16:0_33:2)	Triacylglycerols
406	TG(16:0_34:0)	Triacylglycerols
407	TG(16:0_34:1)	Triacylglycerols
408	TG(16:0_34:2)	Triacylglycerols
409	TG(16:0_34:3)	Triacylglycerols
410	TG(16:0_34:4)	Triacylglycerols
411	TG(16:0_35:1)	Triacylglycerols
412	TG(16:0_35:2)	Triacylglycerols
413	TG(16:0_35:3)	Triacylglycerols
414	TG(16:0_36:2)	Triacylglycerols
415	TG(16:0_36:3)	Triacylglycerols
416	TG(16:0_36:4)	Triacylglycerols
417	TG(16:0_36:5)	Triacylglycerols
418	TG(16:0_36:6)	Triacylglycerols
419	TG(16:0_37:3)	Triacylglycerols
420	TG(16:0_38:1)	Triacylglycerols
421	TG(16:0_38:2)	Triacylglycerols
422	TG(16:0_38:3)	Triacylglycerols
423	TG(16:0_38:4)	Triacylglycerols
424	TG(16:0_38:5)	Triacylglycerols
425	TG(16:0_38:6)	Triacylglycerols
426	TG(16:0_38:7)	Triacylglycerols
427	TG(16:0_40:6)	Triacylglycerols
428	TG(16:0_40:7)	Triacylglycerols
429	TG(16:0_40:8)	Triacylglycerols
430	TG(16:1_28:0)	Triacylglycerols
431	TG(16:1_30:1)	Triacylglycerols
432	TG(16:1_32:0)	Triacylglycerols
433	TG(16:1_32:1)	Triacylglycerols
434	TG(16:1_32:2)	Triacylglycerols
435	TG(16:1_33:1)	Triacylglycerols
436	TG(16:1_34:0)	Triacylglycerols
437	TG(16:1_34:1)	Triacylglycerols
438	TG(16:1_34:2)	Triacylglycerols
439	TG(16:1_34:3)	Triacylglycerols
440	TG(16:1_36:1)	Triacylglycerols
441	TG(16:1_36:2)	Triacylglycerols
442	TG(16:1_36:3)	Triacylglycerols
443	TG(16:1_36:4)	Triacylglycerols
444	TG(16:1_36:5)	Triacylglycerols
445	TG(16:1_38:3)	Triacylglycerols
446	TG(16:1_38:4)	Triacylglycerols
447	TG(16:1_38:5)	Triacylglycerols
448	TG(17:0_32:1)	Triacylglycerols
449	TG(17:0_34:1)	Triacylglycerols
450	TG(17:0_34:2)	Triacylglycerols
451	TG(17:0_34:3)	Triacylglycerols
452	TG(17:0_36:3)	Triacylglycerols
453	TG(17:0_36:4)	Triacylglycerols
454	TG(17:1_32:1)	Triacylglycerols
455	TG(17:1_34:1)	Triacylglycerols
456	TG(17:1_34:2)	Triacylglycerols
457	TG(17:1_34:3)	Triacylglycerols
458	TG(17:1_36:3)	Triacylglycerols
459	TG(17:1_36:4)	Triacylglycerols
460	TG(17:1_36:5)	Triacylglycerols
461	TG(17:1_38:5)	Triacylglycerols
462	TG(17:1_38:6)	Triacylglycerols
463	TG(17:1_38:7)	Triacylglycerols
464	TG(17:2_34:2)	Triacylglycerols
465	TG(17:2_34:3)	Triacylglycerols
466	TG(17:2_36:2)	Triacylglycerols
467	TG(17:2_36:3)	Triacylglycerols
468	TG(17:2_36:4)	Triacylglycerols
469	TG(17:2_38:5)	Triacylglycerols
470	TG(17:2_38:6)	Triacylglycerols
471	TG(17:2_38:7)	Triacylglycerols
472	TG(18:0_30:0)	Triacylglycerols
473	TG(18:0_30:1)	Triacylglycerols
474	TG(18:0_32:0)	Triacylglycerols
475	TG(18:0_32:1)	Triacylglycerols
476	TG(18:0_32:2)	Triacylglycerols
477	TG(18:0_34:2)	Triacylglycerols
478	TG(18:0_34:3)	Triacylglycerols
479	TG(18:0_36:1)	Triacylglycerols
480	TG(18:0_36:2)	Triacylglycerols
481	TG(18:0_36:3)	Triacylglycerols
482	TG(18:0_36:4)	Triacylglycerols
483	TG(18:0_36:5)	Triacylglycerols
484	TG(18:0_38:6)	Triacylglycerols
485	TG(18:0_38:7)	Triacylglycerols
486	TG(18:1_26:0)	Triacylglycerols
487	TG(18:1_28:1)	Triacylglycerols
488	TG(18:1_30:0)	Triacylglycerols
489	TG(18:1_30:1)	Triacylglycerols
490	TG(18:1_30:2)	Triacylglycerols
491	TG(18:1_31:0)	Triacylglycerols
492	TG(18:1_32:0)	Triacylglycerols
493	TG(18:1_32:1)	Triacylglycerols
494	TG(18:1_32:2)	Triacylglycerols
495	TG(18:1_32:3)	Triacylglycerols
496	TG(18:1_33:0)	Triacylglycerols
497	TG(18:1_33:1)	Triacylglycerols
498	TG(18:1_33:2)	Triacylglycerols
499	TG(18:1_33:3)	Triacylglycerols
500	TG(18:1_34:1)	Triacylglycerols
501	TG(18:1_34:2)	Triacylglycerols
502	TG(18:1_34:3)	Triacylglycerols
503	TG(18:1_34:4)	Triacylglycerols
504	TG(18:1_35:2)	Triacylglycerols
505	TG(18:1_35:3)	Triacylglycerols
506	TG(18:1_36:0)	Triacylglycerols
507	TG(18:1_36:1)	Triacylglycerols
508	TG(18:1_36:2)	Triacylglycerols
509	TG(18:1_36:3)	Triacylglycerols
510	TG(18:1_36:4)	Triacylglycerols
511	TG(18:1_36:5)	Triacylglycerols
512	TG(18:1_36:6)	Triacylglycerols
513	TG(18:1_38:5)	Triacylglycerols
514	TG(18:1_38:6)	Triacylglycerols
515	TG(18:1_38:7)	Triacylglycerols
516	TG(18:2_28:0)	Triacylglycerols
517	TG(18:2_30:0)	Triacylglycerols
518	TG(18:2_30:1)	Triacylglycerols
519	TG(18:2_31:0)	Triacylglycerols
520	TG(18:2_32:0)	Triacylglycerols
521	TG(18:2_32:1)	Triacylglycerols
522	TG(18:2_32:2)	Triacylglycerols
523	TG(18:2_33:0)	Triacylglycerols
524	TG(18:2_33:1)	Triacylglycerols
525	TG(18:2_33:2)	Triacylglycerols
526	TG(18:2_34:0)	Triacylglycerols
527	TG(18:2_34:1)	Triacylglycerols
528	TG(18:2_34:2)	Triacylglycerols
529	TG(18:2_34:3)	Triacylglycerols
530	TG(18:2_34:4)	Triacylglycerols
531	TG(18:2_35:1)	Triacylglycerols
532	TG(18:2_35:2)	Triacylglycerols
533	TG(18:2_35:3)	Triacylglycerols
534	TG(18:2_36:0)	Triacylglycerols
535	TG(18:2_36:1)	Triacylglycerols
536	TG(18:2_36:2)	Triacylglycerols
537	TG(18:2_36:3)	Triacylglycerols
538	TG(18:2_36:4)	Triacylglycerols
539	TG(18:2_36:5)	Triacylglycerols
540	TG(18:2_38:4)	Triacylglycerols
541	TG(18:2_38:5)	Triacylglycerols
542	TG(18:2_38:6)	Triacylglycerols
543	TG(18:3_30:0)	Triacylglycerols
544	TG(18:3_32:0)	Triacylglycerols
545	TG(18:3_32:1)	Triacylglycerols
546	TG(18:3_33:2)	Triacylglycerols
547	TG(18:3_34:0)	Triacylglycerols
548	TG(18:3_34:1)	Triacylglycerols
549	TG(18:3_34:2)	Triacylglycerols
550	TG(18:3_34:3)	Triacylglycerols
551	TG(18:3_35:2)	Triacylglycerols
552	TG(18:3_36:1)	Triacylglycerols
553	TG(18:3_36:2)	Triacylglycerols
554	TG(18:3_36:3)	Triacylglycerols
555	TG(18:3_36:4)	Triacylglycerols
556	TG(18:3_38:5)	Triacylglycerols
557	TG(18:3_38:6)	Triacylglycerols
558	TG(20:0_32:3)	Triacylglycerols
559	TG(20:0_32:4)	Triacylglycerols
560	TG(20:0_34:1)	Triacylglycerols
561	TG(20:1_24:3)	Triacylglycerols
562	TG(20:1_26:1)	Triacylglycerols
563	TG(20:1_30:1)	Triacylglycerols
564	TG(20:1_32:0)	Triacylglycerols
565	TG(20:1_32:1)	Triacylglycerols
566	TG(20:1_32:2)	Triacylglycerols
567	TG(20:1_32:3)	Triacylglycerols
568	TG(20:1_34:0)	Triacylglycerols
569	TG(20:1_34:1)	Triacylglycerols
570	TG(20:1_34:2)	Triacylglycerols
571	TG(20:1_34:3)	Triacylglycerols
572	TG(20:2_32:0)	Triacylglycerols
573	TG(20:2_32:1)	Triacylglycerols
574	TG(20:2_34:1)	Triacylglycerols
575	TG(20:2_34:2)	Triacylglycerols
576	TG(20:2_34:3)	Triacylglycerols
577	TG(20:2_34:4)	Triacylglycerols
578	TG(20:2_36:5)	Triacylglycerols
579	TG(20:3_32:0)	Triacylglycerols
580	TG(20:3_32:1)	Triacylglycerols
581	TG(20:3_32:2)	Triacylglycerols
582	TG(20:3_34:0)	Triacylglycerols
583	TG(20:3_34:1)	Triacylglycerols
584	TG(20:3_34:2)	Triacylglycerols
585	TG(20:3_34:3)	Triacylglycerols
586	TG(20:3_36:3)	Triacylglycerols
587	TG(20:3_36:4)	Triacylglycerols
588	TG(20:3_36:5)	Triacylglycerols
589	TG(20:4_30:0)	Triacylglycerols
590	TG(20:4_32:0)	Triacylglycerols
591	TG(20:4_32:1)	Triacylglycerols
592	TG(20:4_32:2)	Triacylglycerols
593	TG(20:4_33:2)	Triacylglycerols
594	TG(20:4_34:0)	Triacylglycerols
595	TG(20:4_34:1)	Triacylglycerols
596	TG(20:4_34:2)	Triacylglycerols
597	TG(20:4_34:3)	Triacylglycerols
598	TG(20:4_35:3)	Triacylglycerols
599	TG(20:4_36:2)	Triacylglycerols
600	TG(20:4_36:3)	Triacylglycerols
601	TG(20:4_36:4)	Triacylglycerols
602	TG(20:4_36:5)	Triacylglycerols
603	TG(20:5_34:0)	Triacylglycerols
604	TG(20:5_34:1)	Triacylglycerols
605	TG(20:5_34:2)	Triacylglycerols
606	TG(20:5_36:2)	Triacylglycerols
607	TG(20:5_36:3)	Triacylglycerols
608	TG(22:0_32:4)	Triacylglycerols
609	TG(22:1_32:5)	Triacylglycerols
610	TG(22:2_32:4)	Triacylglycerols
611	TG(22:3_30:2)	Triacylglycerols
612	TG(22:4_32:0)	Triacylglycerols
613	TG(22:4_32:2)	Triacylglycerols
614	TG(22:4_34:2)	Triacylglycerols
615	TG(22:5_32:0)	Triacylglycerols
616	TG(22:5_32:1)	Triacylglycerols
617	TG(22:5_34:1)	Triacylglycerols
618	TG(22:5_34:2)	Triacylglycerols
619	TG(22:5_34:3)	Triacylglycerols
620	TG(22:6_32:0)	Triacylglycerols
621	TG(22:6_32:1)	Triacylglycerols
622	TG(22:6_34:1)	Triacylglycerols
623	TG(22:6_34:2)	Triacylglycerols
624	TG(22:6_34:3)	Triacylglycerols
