## Supplementary Table S3 for "ibSLS: A Biobank for Democratizing Access to Multi-Omics Data and Biospecimens from Spaceflight Research"

### Sheet: Sheet1
Supplementary Table S3. 40 metabolites analyzed by NMR analysis.
Metabolite name
2-Aminobutyrate
2-Hydroxybutyrate
2-Oxoisocaproate
3-Hydroxybutyrate
3-Hydroxyisobutyrate
3-Methyl-2-oxovalerate
Acetate
Acetoacetate
Acetone
Alanine
Arginine
Asparagine
Carnitine
Citrate
Creatine
Creatinine
Cysteine
Formate
Glucose
Glutamate
Glutamine
Glycerol
Glycine
Histidine
Isoleucine
Lactate
Leucine
Lysine
Methionine
Ornithine
Phenylalanine
Proline
Pyruvate
Serine
Succinate
Taurine
Threonine
Tryptophan
Tyrosine
Valine
